# Predicting microbial growth conditions from amino acid composition

**DOI:** 10.1101/2024.03.22.586313

**Authors:** Tyler P. Barnum, Alexander Crits-Christoph, Michael Molla, Paul Carini, Henry H. Lee, Nili Ostrov

## Abstract

The ability to grow a microbe in the laboratory enables reproducible study and engineering of its genetics. Unfortunately, the majority of microbes in the tree of life remain uncultivated because of the effort required to identify culturing conditions. Predictions of viable growth conditions to guide experimental testing would be highly desirable. While carbon and energy sources can be computationally predicted with annotated genes, it is harder to predict other requirements for growth such as oxygen, temperature, salinity, and pH. Here, we developed genome-based computational models capable of predicting oxygen tolerance (92% balanced accuracy), optimum temperature (R^2^=0.73), salinity (R^2^=0.81) and pH (R^2^=0.48) for novel taxonomic microbial families without requiring functional gene annotations. Using growth conditions and genome sequences of 15,596 bacteria and archaea, we found that amino acid frequencies are predictive of growth requirements. As little as two amino acids can predict oxygen tolerance with 88% balanced accuracy. Using cellular localization of proteins to compute amino acid frequencies improved prediction of pH (R^2^ increase of 0.36). Because these models do not rely on the presence or absence of specific genes, they can be applied to incomplete genomes, requiring as little as 10% completeness. We applied our models to predict growth requirements for all 85,205 species of sequenced bacteria and archaea and found that uncultivated species are enriched in thermophiles, anaerobes, and acidophiles. Finally, we applied our models to 3,349 environmental samples with metagenome-assembled genomes and showed that individual microbes within a community have differing growth requirements. This work guides identification of growth constraints for laboratory cultivation of diverse microbes.
