## Supplementary Data 2 for "Predicting microbial growth conditions from amino acid composition"

condition	oxygen	oxygen	oxygen	oxygen	oxygen	oxygen	oxygen	temperature	temperature	temperature	temperature	temperature	temperature	temperature	salinity	salinity	salinity	salinity	salinity	salinity	salinity	ph	ph	ph	ph	ph	ph	ph
	test	train	cv_test1	cv_test2	cv_test3	cv_test4	cv_test5	test	train	cv_test1	cv_test2	cv_test3	cv_test4	cv_test5	test	train	cv_test1	cv_test2	cv_test3	cv_test4	cv_test5	test	train	cv_test1	cv_test2	cv_test3	cv_test4	cv_test5
family
Flavobacteriaceae	225	0	0	0	0	0	0	0	143	0	143	0	0	0	0	50	0	50	0	0	0	45	0	0	0	0	0	0
Burkholderiaceae	0	114	0	0	114	0	0	0	52	0	52	0	0	0	0	13	13	0	0	0	0	0	27	0	0	0	0	27
Rhodobacteraceae	111	0	0	0	0	0	0	1	77	0	0	0	0	77	0	25	0	0	0	25	0	0	26	0	26	0	0	0
Pseudomonadaceae	0	103	0	103	0	0	0	0	29	29	0	0	0	0	0	8	0	8	0	0	0	0	12	0	12	0	0	0
Rhizobiaceae	0	91	0	91	0	0	0	0	33	33	0	0	0	0	0	10	0	10	0	0	0	0	12	12	0	0	0	0
Sphingomonadaceae	127	0	0	0	0	0	0	68	0	0	0	0	0	0	24	0	0	0	0	0	0	0	20	0	0	20	0	0
Streptomycetaceae	0	74	0	0	0	0	74	0	30	0	30	0	0	0	0	6	0	6	0	0	0	0	14	0	14	0	0	0
Burkholderiaceae_B	0	78	0	0	0	78	0	0	29	0	0	29	0	0	0	8	0	0	0	0	8	11	0	0	0	0	0	0
Enterobacteriaceae	0	86	86	0	0	0	0	0	21	0	0	0	0	21	0	2	2	0	0	0	0	0	6	0	0	0	6	0
Sphingobacteriaceae	0	51	0	0	0	51	0	0	33	0	0	33	0	0	14	0	0	0	0	0	0	0	20	0	0	0	20	0
Microbacteriaceae	0	42	42	0	0	0	0	0	45	0	45	0	0	0	7	0	0	0	0	0	0	0	16	0	0	16	0	0
Bacteroidaceae	0	96	0	0	0	96	0	0	5	0	0	5	0	0	0	0	0	0	0	0	0	0	2	0	0	2	0	0
Lachnospiraceae	0	92	0	0	92	0	0	0	5	0	0	0	5	0	0	2	0	2	0	0	0	0	2	0	2	0	0	0
Weeksellaceae	0	41	0	41	0	0	0	0	27	0	0	0	27	0	0	7	7	0	0	0	0	0	7	7	0	0	0	0
Chitinophagaceae	0	51	0	51	0	0	0	28	0	0	0	0	0	0	0	6	0	0	0	6	0	0	9	0	0	0	0	9
Mycobacteriaceae	0	36	36	0	0	0	0	46	0	0	0	0	0	0	0	12	0	0	12	0	0	0	9	0	0	0	0	9
Alteromonadaceae	0	29	0	0	0	0	29	0	27	27	0	0	0	0	0	12	0	0	0	12	0	0	11	11	0	0	0	0
Cyclobacteriaceae	0	30	0	30	0	0	0	0	20	20	0	0	0	0	0	11	0	0	11	0	0	0	12	0	0	0	12	0
Beijerinckiaceae	0	36	0	0	0	0	36	0	24	24	0	0	0	0	0	3	0	0	3	0	0	10	0	0	0	0	0	0
Haloferacaceae	31	0	0	0	0	0	0	0	19	0	0	0	19	0	0	28	0	0	0	0	28	9	0	0	0	0	0	0
Desulfovibrionaceae	0	46	0	46	0	0	0	0	9	9	0	0	0	0	0	3	3	0	0	0	0	0	6	6	0	0	0	0
Deinococcaceae	0	31	0	0	31	0	0	2	19	19	0	0	0	0	0	2	0	0	0	2	0	0	6	0	0	6	0	0
Xanthomonadaceae	38	0	0	0	0	0	0	1	24	0	0	24	0	0	0	7	7	0	0	0	0	0	7	0	0	0	7	0
Moraxellaceae	0	37	0	0	0	0	37	0	14	14	0	0	0	0	0	4	4	0	0	0	0	2	0	0	0	0	0	0
Halomonadaceae	0	23	23	0	0	0	0	1	17	0	0	17	0	0	11	0	0	0	0	0	0	0	8	8	0	0	0	0
Pseudonocardiaceae	0	8	0	0	8	0	0	0	18	0	0	0	18	0	0	13	0	0	13	0	0	0	12	12	0	0	0	0
Micromonosporaceae	0	14	0	14	0	0	0	0	21	0	0	21	0	0	0	6	6	0	0	0	0	0	9	0	0	0	9	0
Vibrionaceae	0	21	0	0	0	0	21	23	2	0	2	0	0	0	0	9	0	0	9	0	0	0	6	0	0	6	0	0
Campylobacteraceae	0	46	0	0	0	0	46	0	0	0	0	0	0	0	0	0	0	0	0	0	0	1	0	0	0	0	0	0
Spirosomaceae	0	27	0	27	0	0	0	1	11	11	0	0	0	0	6	0	0	0	0	0	0	1	4	0	0	4	0	0
Hymenobacteraceae	0	24	0	0	0	0	24	2	8	0	0	0	8	0	0	6	0	0	0	0	6	0	7	0	0	0	0	7
Clostridiaceae	57	0	0	0	0	0	0	0	6	0	6	0	0	0	0	1	0	1	0	0	0	0	9	0	0	0	0	9
Lactobacillaceae	2	0	0	0	0	0	0	2	24	0	24	0	0	0	0	2	2	0	0	0	0	0	16	0	16	0	0	0
Methanosarcinaceae	0	40	0	0	0	0	40	0	1	1	0	0	0	0	0	1	0	0	0	1	0	1	0	0	0	0	0	0
Acetobacteraceae	36	0	0	0	0	0	0	0	11	11	0	0	0	0	0	1	0	1	0	0	0	0	6	0	0	6	0	0
Micrococcaceae	18	0	0	0	0	0	0	21	0	0	0	0	0	0	10	0	0	0	0	0	0	0	11	11	0	0	0	0
Natrialbaceae	15	0	0	0	0	0	0	6	0	0	0	0	0	0	0	14	0	0	0	0	14	0	9	0	0	0	9	0
Rhodanobacteraceae	0	16	16	0	0	0	0	0	11	0	0	0	11	0	0	2	0	0	0	2	0	0	3	0	0	3	0	0
Xanthobacteraceae	0	26	26	0	0	0	0	0	3	0	0	0	3	0	0	0	0	0	0	0	0	5	0	0	0	0	0	0
Nocardioidaceae	13	0	0	0	0	0	0	0	12	0	0	0	12	0	10	0	0	0	0	0	0	0	8	0	0	0	0	8
Shewanellaceae	0	6	0	6	0	0	0	0	17	0	0	0	17	0	0	6	0	0	6	0	0	0	2	0	0	0	2	0
Oleiphilaceae	18	0	0	0	0	0	0	0	9	0	0	0	9	0	0	7	0	0	0	7	0	0	6	0	0	0	6	0
Peptostreptococcaceae	0	26	0	0	0	26	0	0	3	0	0	0	3	0	0	0	0	0	0	0	0	0	2	0	0	0	2	0
Methanobacteriaceae	0	27	27	0	0	0	0	0	0	0	0	0	0	0	0	2	0	0	2	0	0	0	1	0	1	0	0	0
Rhodocyclaceae	28	0	0	0	0	0	0	0	11	0	0	0	0	11	0	2	0	2	0	0	0	0	3	3	0	0	0	0
Streptosporangiaceae	0	10	10	0	0	0	0	14	0	0	0	0	0	0	0	8	0	0	8	0	0	4	3	0	0	3	0	0
Cellulomonadaceae	10	0	0	0	0	0	0	0	13	0	0	13	0	0	0	4	4	0	0	0	0	0	7	0	7	0	0	0
Paenibacillaceae	0	3	0	0	0	3	0	13	1	1	0	0	0	0	0	8	8	0	0	0	0	0	10	0	10	0	0	0
Planococcaceae	0	12	0	0	0	12	0	0	10	0	10	0	0	0	0	3	0	0	3	0	0	4	0	0	0	0	0	0
Planctomycetaceae	0	12	0	0	0	12	0	0	13	0	0	13	0	0	0	0	0	0	0	0	0	0	2	0	0	0	2	0
Burkholderiaceae_C	30	0	0	0	0	0	0	0	9	0	9	0	0	0	0	1	0	1	0	0	0	3	0	0	0	0	0	0
Peptoniphilaceae	0	25	0	0	25	0	0	0	1	0	1	0	0	0	0	0	0	0	0	0	0	1	0	0	0	0	0	0
Caulobacteraceae	0	21	0	0	21	0	0	8	0	0	0	0	0	0	0	0	0	0	0	0	0	0	1	0	0	0	1	0
Nitrincolaceae	0	7	0	0	0	0	7	0	11	0	11	0	0	0	1	0	0	0	0	0	0	0	6	0	6	0	0	0
Devosiaceae	0	14	14	0	0	0	0	0	6	0	0	6	0	0	0	1	1	0	0	0	0	0	3	3	0	0	0	0
Amphibacillaceae	1	0	0	0	0	0	0	0	7	0	0	0	0	7	0	8	0	0	0	0	8	0	8	8	0	0	0	0
Selenomonadaceae	0	20	0	0	20	0	0	0	2	0	0	2	0	0	0	0	0	0	0	0	0	0	1	0	0	0	1	0
Eggerthellaceae	0	23	0	0	0	23	0	0	0	0	0	0	0	0	0	0	0	0	0	0	0	0	0	0	0	0	0	0
Arcobacteraceae	0	19	0	0	19	0	0	0	3	0	0	0	3	0	1	0	0	0	0	0	0	0	0	0	0	0	0	0
Acidobacteriaceae	0	8	0	0	8	0	0	0	6	0	0	0	0	6	0	0	0	0	0	0	0	0	8	0	0	0	8	0
Cellvibrionaceae	0	8	0	0	0	8	0	0	9	0	0	0	9	0	0	2	0	0	0	0	2	0	2	0	2	0	0	0
DSM-18226	0	6	0	0	0	0	6	0	5	0	0	0	5	0	0	5	0	0	0	5	0	0	5	5	0	0	0	0
Thermococcaceae	0	19	0	0	19	0	0	2	0	0	0	0	0	0	1	0	0	0	0	0	0	0	0	0	0	0	0	0
Actinomycetaceae	0	11	0	0	0	0	11	0	4	0	0	0	4	0	1	0	0	0	0	0	0	0	2	0	0	0	0	2
Marinifilaceae	0	12	0	0	12	0	0	5	0	0	0	0	0	0	0	2	0	0	2	0	0	0	1	0	0	0	0	1
Pirellulaceae	0	8	0	0	8	0	0	16	0	0	0	0	0	0	1	0	0	0	0	0	0	0	1	1	0	0	0	0
Thermaceae	0	8	8	0	0	0	0	5	2	0	0	0	2	0	0	1	0	0	1	0	0	0	4	0	0	4	0	0
Porphyromonadaceae	0	17	0	17	0	0	0	0	0	0	0	0	0	0	0	0	0	0	0	0	0	0	0	0	0	0	0	0
Akkermansiaceae	0	10	0	0	0	10	0	1	6	0	6	0	0	0	0	0	0	0	0	0	0	0	0	0	0	0	0	0
Dermatophilaceae	0	1	1	0	0	0	0	0	4	4	0	0	0	0	0	5	0	0	0	5	0	0	6	0	0	6	0	0
Halobacteriaceae	0	5	0	0	0	0	5	0	3	3	0	0	0	0	0	5	0	0	0	0	5	0	3	0	0	0	0	3
Neisseriaceae	0	14	0	0	0	14	0	0	1	0	0	0	0	1	0	0	0	0	0	0	0	0	1	0	0	1	0	0
Stappiaceae	0	8	0	0	0	8	0	0	6	0	0	6	0	0	0	1	0	0	0	1	0	0	1	1	0	0	0	0
Haloarculaceae	0	6	0	6	0	0	0	0	4	0	0	0	0	4	7	0	0	0	0	0	0	0	2	0	2	0	0	0
Petrotogaceae	0	9	9	0	0	0	0	0	3	0	0	0	0	3	0	2	0	0	2	0	0	0	1	0	1	0	0	0
DSM-27016	0	10	10	0	0	0	0	0	3	0	0	0	3	0	0	0	0	0	0	0	0	0	2	2	0	0	0	0
Fusobacteriaceae	0	13	13	0	0	0	0	0	1	0	1	0	0	0	0	1	1	0	0	0	0	0	0	0	0	0	0	0
Streptococcaceae	0	7	0	0	0	0	7	0	4	0	4	0	0	0	0	1	0	0	0	0	1	0	3	0	0	0	3	0
Crocinitomicaceae	0	6	0	0	6	0	0	0	3	0	0	0	0	3	0	3	0	0	0	3	0	0	3	0	0	0	3	0
Moorellaceae	0	13	0	0	13	0	0	0	1	0	1	0	0	0	0	0	0	0	0	0	0	1	0	0	0	0	0	0
Balneolaceae	0	9	0	0	9	0	0	0	4	0	4	0	0	0	0	0	0	0	0	0	0	3	0	0	0	0	0	0
Halieaceae	0	5	0	0	0	0	5	0	5	0	0	0	0	5	0	3	0	0	3	0	0	3	0	0	0	0	0	0
Propionibacteriaceae	0	2	0	0	0	0	2	0	7	0	0	0	7	0	0	3	0	0	0	3	0	0	2	0	0	0	0	2
Ktedonobacteraceae	0	7	0	0	0	0	7	0	4	4	0	0	0	0	0	0	0	0	0	0	0	0	3	0	3	0	0	0
Fervidobacteriaceae	0	10	10	0	0	0	0	0	4	0	4	0	0	0	0	0	0	0	0	0	0	0	0	0	0	0	0	0
Methanococcaceae	0	10	0	0	10	0	0	0	2	0	0	0	2	0	2	0	0	0	0	0	0	0	1	0	0	1	0	0
Helicobacteraceae	0	13	0	0	0	13	0	0	0	0	0	0	0	0	0	0	0	0	0	0	0	0	0	0	0	0	0	0
Tannerellaceae	0	11	0	0	0	11	0	0	2	0	2	0	0	0	0	0	0	0	0	0	0	0	0	0	0	0	0	0
Bifidobacteriaceae	0	6	0	0	6	0	0	0	6	0	0	0	0	6	0	0	0	0	0	0	0	0	1	0	0	1	0	0
Alicyclobacillaceae	0	1	0	1	0	0	0	0	8	0	0	0	8	0	0	0	0	0	0	0	0	0	4	0	0	0	4	0
Chromobacteriaceae	10	0	0	0	0	0	0	0	6	0	0	6	0	0	4	0	0	0	0	0	0	0	0	0	0	0	0	0
Marinilabiliaceae	0	6	6	0	0	0	0	4	0	0	0	0	0	0	0	2	2	0	0	0	0	0	3	0	0	3	0	0
Enterococcaceae	0	1	0	0	0	1	0	0	8	0	0	0	8	0	0	1	0	0	1	0	0	5	0	0	0	0	0	0
Desulfitobacteriaceae	0	11	0	0	0	0	11	1	0	0	0	0	0	0	0	1	0	0	1	0	0	0	0	0	0	0	0	0
Ruminococcaceae	0	11	11	0	0	0	0	0	0	0	0	0	0	0	0	0	0	0	0	0	0	0	1	1	0	0	0	0
Bacillaceae_G	2	0	0	0	0	0	0	0	4	0	0	0	0	4	0	5	5	0	0	0	0	0	2	0	0	0	0	2
Salisediminibacteriaceae	0	0	0	0	0	0	0	0	0	0	0	0	0	0	0	4	0	0	4	0	0	0	8	0	0	8	0	0
Desulfurobacteriaceae	0	7	7	0	0	0	0	4	0	0	0	0	0	0	0	1	1	0	0	0	0	0	2	0	0	0	0	2
Erysipelotrichaceae	0	11	0	0	0	11	0	1	0	0	0	0	0	0	0	0	0	0	0	0	0	0	0	0	0	0	0	0
Anaerovoracaceae	0	9	0	0	0	9	0	0	0	0	0	0	0	0	0	1	0	1	0	0	0	0	1	0	0	0	0	1
Desulfobacteraceae	0	10	0	0	0	10	0	0	1	0	0	1	0	0	0	0	0	0	0	0	0	0	0	0	0	0	0	0
Desulfocapsaceae	0	8	8	0	0	0	0	0	2	2	0	0	0	0	1	0	0	0	0	0	0	1	0	0	0	0	0	0
Legionellaceae	0	11	11	0	0	0	0	0	0	0	0	0	0	0	0	0	0	0	0	0	0	0	0	0	0	0	0	0
Leptotrichiaceae	0	11	0	0	0	0	11	0	0	0	0	0	0	0	0	0	0	0	0	0	0	0	0	0	0	0	0	0
Azospirillaceae	8	0	0	0	0	0	0	0	4	0	4	0	0	0	0	2	0	0	0	2	0	0	1	1	0	0	0	0
Acetivibrionaceae	0	6	0	0	0	0	6	0	4	0	0	0	4	0	0	1	0	1	0	0	0	0	0	0	0	0	0	0
Thiomicrospiraceae	0	5	0	0	0	0	5	0	4	4	0	0	0	0	0	1	1	0	0	0	0	0	1	0	0	0	0	1
Maricaulaceae	6	0	0	0	0	0	0	0	4	0	0	4	0	0	0	2	0	0	0	2	0	0	2	0	0	0	0	2
Thermotaleaceae	0	5	0	0	5	0	0	0	4	0	0	0	4	0	0	1	0	0	1	0	0	2	0	0	0	0	0	0
Oscillospiraceae	0	10	0	0	0	10	0	1	0	0	0	0	0	0	0	0	0	0	0	0	0	0	0	0	0	0	0	0
Desulfotomaculaceae	0	6	0	0	6	0	0	5	0	0	0	0	0	0	0	0	0	0	0	0	0	0	2	2	0	0	0	0
Hyphomonadaceae	0	7	0	0	0	7	0	4	0	0	0	0	0	0	1	0	0	0	0	0	0	0	1	1	0	0	0	0
Desulfobulbaceae	0	8	0	0	0	0	8	0	0	0	0	0	0	0	0	1	1	0	0	0	0	0	1	0	0	0	0	1
Geobacteraceae	0	8	8	0	0	0	0	0	2	0	2	0	0	0	0	0	0	0	0	0	0	0	0	0	0	0	0	0
Bacillaceae	0	2	0	0	0	2	0	0	4	0	0	0	4	0	0	3	0	0	0	3	0	0	1	1	0	0	0	0
NBRC-103111	0	3	0	0	3	0	0	0	3	0	0	3	0	0	0	3	0	0	0	0	3	2	0	0	0	0	0	0
Chitinibacteraceae	0	2	0	0	2	0	0	0	4	4	0	0	0	0	0	1	0	1	0	0	0	0	3	0	0	0	0	3
Geodermatophilaceae	0	3	0	0	3	0	0	0	4	0	0	4	0	0	0	0	0	0	0	0	0	0	3	0	0	0	3	0
Treponemataceae	0	10	0	0	0	10	0	0	0	0	0	0	0	0	0	0	0	0	0	0	0	0	0	0	0	0	0	0
Dysgonomonadaceae	8	0	0	0	0	0	0	0	2	2	0	0	0	0	0	2	0	0	0	0	2	0	2	0	2	0	0	0
Anoxybacillaceae	0	1	1	0	0	0	0	13	0	0	0	0	0	0	0	1	0	0	0	0	1	0	1	0	1	0	0	0
Natronincolaceae	0	7	7	0	0	0	0	0	1	0	0	0	1	0	0	0	0	0	0	0	0	0	1	0	0	1	0	0
Magnetospirillaceae	0	5	0	0	0	5	0	0	3	3	0	0	0	0	0	0	0	0	0	0	0	0	1	1	0	0	0	0
Veillonellaceae	15	0	0	0	0	0	0	0	1	0	1	0	0	0	0	0	0	0	0	0	0	1	0	0	0	0	0	0
Burkholderiaceae_A	0	8	8	0	0	0	0	0	1	0	1	0	0	0	0	0	0	0	0	0	0	0	0	0	0	0	0	0
Bacillaceae_D	0	0	0	0	0	0	0	0	1	0	0	1	0	0	0	1	0	0	1	0	0	0	7	0	0	7	0	0
Saprospiraceae	9	0	0	0	0	0	0	0	3	0	0	3	0	0	0	0	0	0	0	0	0	0	1	0	1	0	0	0
Methylomonadaceae	5	0	0	0	0	0	0	0	3	0	0	0	3	0	0	0	0	0	0	0	0	0	3	0	0	3	0	0
Sulfurospirillaceae	0	8	0	8	0	0	0	0	0	0	0	0	0	0	0	0	0	0	0	0	0	0	0	0	0	0	0	0
Acidithiobacillaceae	0	3	0	0	0	3	0	0	1	0	0	1	0	0	0	0	0	0	0	0	0	0	4	0	4	0	0	0
Alcanivoracaceae	0	4	4	0	0	0	0	0	0	0	0	0	0	0	0	3	3	0	0	0	0	0	1	1	0	0	0	0
Desulfallaceae	0	5	0	0	0	5	0	0	2	0	0	0	2	0	0	1	0	0	0	1	0	0	0	0	0	0	0	0
Anaerolineaceae	0	4	4	0	0	0	0	0	2	0	0	0	0	2	0	1	0	0	1	0	0	0	1	0	0	0	0	1
Thermodesulfovibrionaceae	0	4	4	0	0	0	0	0	2	0	0	2	0	0	0	0	0	0	0	0	0	0	2	0	0	0	0	2
Aquificaceae	0	4	0	0	0	0	4	0	3	0	0	0	0	3	0	0	0	0	0	0	0	0	1	0	1	0	0	0
Rikenellaceae	0	8	8	0	0	0	0	0	0	0	0	0	0	0	0	0	0	0	0	0	0	0	0	0	0	0	0	0
Borreliaceae	0	8	0	0	0	8	0	0	0	0	0	0	0	0	0	0	0	0	0	0	0	0	0	0	0	0	0	0
Caloramatoraceae	0	4	4	0	0	0	0	0	4	0	4	0	0	0	0	0	0	0	0	0	0	0	0	0	0	0	0	0
Aeromonadaceae	6	0	0	0	0	0	0	0	2	0	0	0	2	0	1	0	0	0	0	0	0	0	2	0	0	0	2	0
Gemmataceae	0	3	0	0	3	0	0	3	0	0	0	0	0	0	0	0	0	0	0	0	0	0	3	0	0	0	0	3
Desulfosarcinaceae	0	5	0	0	0	5	0	3	0	0	0	0	0	0	0	0	0	0	0	0	0	2	0	0	0	0	0	0
Desulfovirgulaceae	0	6	0	0	0	6	0	0	1	0	1	0	0	0	0	0	0	0	0	0	0	0	0	0	0	0	0	0
Parvularculaceae	0	5	5	0	0	0	0	0	0	0	0	0	0	0	0	1	0	0	0	0	1	0	1	0	0	0	0	1
Megasphaeraceae	0	5	0	0	5	0	0	0	1	0	1	0	0	0	0	0	0	0	0	0	0	0	1	0	0	0	0	1
Methanoculleaceae	0	5	0	0	0	0	5	0	1	0	0	1	0	0	0	1	0	1	0	0	0	0	0	0	0	0	0	0
Opitutaceae	0	5	5	0	0	0	0	0	2	0	0	0	0	2	0	0	0	0	0	0	0	0	0	0	0	0	0	0
Acetomicrobiaceae	0	2	0	0	2	0	0	0	2	0	0	0	2	0	0	1	0	0	0	1	0	0	2	0	2	0	0	0
Ignicoccaceae	0	2	2	0	0	0	0	0	2	0	0	2	0	0	0	1	0	1	0	0	0	0	2	0	0	0	2	0
Archaeoglobaceae	0	7	0	7	0	0	0	0	0	0	0	0	0	0	0	0	0	0	0	0	0	0	0	0	0	0	0	0
Chlorobiaceae	0	7	0	0	7	0	0	0	0	0	0	0	0	0	0	0	0	0	0	0	0	0	0	0	0	0	0	0
Desulfurococcaceae	7	0	0	0	0	0	0	5	0	0	0	0	0	0	0	0	0	0	0	0	0	0	1	0	0	1	0	0
Haladaptataceae	0	3	0	0	3	0	0	0	1	0	0	0	0	1	0	3	3	0	0	0	0	0	0	0	0	0	0	0
Exiguobacteraceae	0	3	0	3	0	0	0	0	3	3	0	0	0	0	0	0	0	0	0	0	0	0	1	1	0	0	0	0
Marinomonadaceae	0	2	0	0	2	0	0	0	4	0	0	4	0	0	0	0	0	0	0	0	0	2	0	0	0	0	0	0
DSM-1321	0	1	1	0	0	0	0	0	2	2	0	0	0	0	0	4	4	0	0	0	0	0	0	0	0	0	0	0
Dehalococcoidaceae	4	0	0	0	0	0	0	0	3	0	3	0	0	0	0	0	0	0	0	0	0	0	2	2	0	0	0	0
Sporomusaceae	0	7	0	7	0	0	0	0	0	0	0	0	0	0	0	0	0	0	0	0	0	0	0	0	0	0	0	0
Mesoaciditogaceae	0	2	0	0	0	0	2	0	2	0	0	0	0	2	1	0	0	0	0	0	0	0	2	2	0	0	0	0
Pasteurellaceae	0	6	0	0	0	0	6	0	0	0	0	0	0	0	0	0	0	0	0	0	0	1	0	0	0	0	0	0
Kordiimonadaceae	0	2	0	0	2	0	0	0	3	0	0	0	0	3	0	1	1	0	0	0	0	0	0	0	0	0	0	0
Staphylococcaceae	0	2	0	0	2	0	0	0	3	3	0	0	0	0	0	1	1	0	0	0	0	0	0	0	0	0	0	0
DSM-8532	0	5	0	0	0	5	0	0	1	1	0	0	0	0	0	0	0	0	0	0	0	0	0	0	0	0	0	0
Bacillaceae_B	0	2	0	0	0	0	2	0	1	0	0	0	0	1	0	2	0	0	2	0	0	0	1	0	0	0	0	1
Lacipirellulaceae	0	0	0	0	0	0	0	0	6	0	0	0	0	6	0	0	0	0	0	0	0	0	0	0	0	0	0	0
Carnobacteriaceae	0	0	0	0	0	0	0	0	1	0	0	1	0	0	0	2	2	0	0	0	0	0	3	3	0	0	0	0
Sulfurimonadaceae	0	5	0	0	0	0	5	0	0	0	0	0	0	0	0	0	0	0	0	0	0	0	1	0	1	0	0	0
Thiotrichaceae	0	3	0	3	0	0	0	0	2	0	2	0	0	0	0	0	0	0	0	0	0	0	1	0	0	0	0	1
Methylophilaceae	0	4	0	0	0	4	0	0	0	0	0	0	0	0	0	0	0	0	0	0	0	0	2	2	0	0	0	0
Schleiferiaceae	0	2	2	0	0	0	0	0	2	0	0	0	2	0	0	1	0	0	0	1	0	0	1	0	0	1	0	0
DSM-5069	0	6	0	0	0	0	6	0	0	0	0	0	0	0	0	0	0	0	0	0	0	0	0	0	0	0	0	0
Dethiosulfovibrionaceae	0	6	0	6	0	0	0	0	0	0	0	0	0	0	0	0	0	0	0	0	0	0	0	0	0	0	0	0
Acidilobaceae	4	0	0	0	0	0	0	0	3	0	3	0	0	0	0	0	0	0	0	0	0	0	1	0	0	1	0	0
Eubacteriaceae	0	6	0	0	6	0	0	0	0	0	0	0	0	0	0	0	0	0	0	0	0	0	0	0	0	0	0	0
Methanocaldococcaceae	0	6	6	0	0	0	0	0	0	0	0	0	0	0	0	0	0	0	0	0	0	0	0	0	0	0	0	0
Thermoproteaceae	0	6	6	0	0	0	0	0	0	0	0	0	0	0	0	0	0	0	0	0	0	0	0	0	0	0	0	0
Desulfomicrobiaceae	0	6	6	0	0	0	0	0	0	0	0	0	0	0	0	0	0	0	0	0	0	0	0	0	0	0	0	0
Synergistaceae	0	4	0	0	0	4	0	0	1	0	0	0	1	0	1	0	0	0	0	0	0	0	0	0	0	0	0	0
Halobacteroidaceae	0	3	0	0	0	0	3	0	1	0	0	1	0	0	0	1	0	0	0	0	1	1	0	0	0	0	0	0
Ammonificaceae	0	3	3	0	0	0	0	1	1	0	0	0	1	0	0	0	0	0	0	0	0	0	1	0	0	0	1	0
Dermabacteraceae	0	4	0	4	0	0	0	1	0	0	0	0	0	0	2	0	0	0	0	0	0	0	0	0	0	0	0	0
Caldicoprobacteraceae	0	3	0	0	3	0	0	0	1	0	1	0	0	0	0	1	0	0	0	1	0	1	0	0	0	0	0	0
Caldicellulosiruptoraceae	0	0	0	0	0	0	0	0	5	0	0	0	0	5	0	0	0	0	0	0	0	0	0	0	0	0	0	0
Butyricicoccaceae	0	3	0	0	0	3	0	0	1	0	0	1	0	0	0	1	1	0	0	0	0	0	0	0	0	0	0	0
Nautiliaceae	0	3	0	3	0	0	0	0	1	1	0	0	0	0	0	0	0	0	0	0	0	0	1	0	0	1	0	0
Salinisphaeraceae	0	1	0	1	0	0	0	0	1	0	0	1	0	0	0	2	0	0	0	0	2	0	1	0	0	0	1	0
Thermodesulfobacteriaceae	6	0	0	0	0	0	0	2	0	0	0	0	0	0	0	0	0	0	0	0	0	0	1	0	0	0	1	0
Methanospirillaceae	0	3	0	0	3	0	0	0	1	1	0	0	0	0	0	0	0	0	0	0	0	0	1	1	0	0	0	0
Acidaminococcaceae	0	5	0	0	0	5	0	0	0	0	0	0	0	0	0	0	0	0	0	0	0	0	0	0	0	0	0	0
Pyrodictiaceae	4	0	0	0	0	0	0	0	1	0	0	0	1	0	0	1	0	0	0	0	1	0	1	0	0	0	1	0
Methanoregulaceae	0	3	0	0	3	0	0	0	2	0	0	0	0	2	0	0	0	0	0	0	0	0	0	0	0	0	0	0
Denitrovibrionaceae	0	3	0	0	0	0	3	0	1	1	0	0	0	0	0	1	0	0	1	0	0	0	0	0	0	0	0	0
Aminobacteriaceae	0	3	0	0	0	0	3	0	1	1	0	0	0	0	0	0	0	0	0	0	0	0	1	0	0	0	1	0
Proteinivoraceae	0	2	0	0	0	0	2	0	1	0	1	0	0	0	0	1	0	0	1	0	0	0	1	1	0	0	0	0
Arenicellaceae	2	0	0	0	0	0	0	0	2	2	0	0	0	0	0	1	0	1	0	0	0	0	1	0	0	1	0	0
Alkalispirochaetaceae	0	2	0	0	2	0	0	0	1	0	0	0	1	0	0	1	1	0	0	0	0	0	1	1	0	0	0	0
DSM-45221	0	2	0	0	0	0	2	0	1	1	0	0	0	0	0	1	0	0	1	0	0	0	1	0	0	0	0	1
Filifactoraceae	6	0	0	0	0	0	0	0	1	0	0	1	0	0	0	0	0	0	0	0	0	0	1	0	0	1	0	0
Aerococcaceae	0	0	0	0	0	0	0	0	2	2	0	0	0	0	0	0	0	0	0	0	0	0	3	3	0	0	0	0
Sulfolobaceae	4	0	0	0	0	0	0	0	2	2	0	0	0	0	0	0	0	0	0	0	0	2	0	0	0	0	0	0
Methanocorpusculaceae	0	5	0	0	0	0	5	0	0	0	0	0	0	0	0	0	0	0	0	0	0	0	0	0	0	0	0	0
Pelotomaculaceae	0	5	0	0	0	0	5	0	0	0	0	0	0	0	0	0	0	0	0	0	0	0	0	0	0	0	0	0
Methanomicrobiaceae	0	5	0	0	0	0	5	0	0	0	0	0	0	0	0	0	0	0	0	0	0	0	0	0	0	0	0	0
Coriobacteriaceae	0	5	0	5	0	0	0	0	0	0	0	0	0	0	0	0	0	0	0	0	0	0	0	0	0	0	0	0
Geopsychrobacteraceae	0	4	0	0	4	0	0	0	0	0	0	0	0	0	0	1	1	0	0	0	0	0	0	0	0	0	0	0
Herpetosiphonaceae	0	4	0	0	4	0	0	0	1	0	0	0	1	0	0	0	0	0	0	0	0	0	0	0	0	0	0	0
Prolixibacteraceae	0	2	0	0	0	2	0	0	2	2	0	0	0	0	0	0	0	0	0	0	0	0	1	0	0	0	0	1
Nitriliruptoraceae	0	2	0	0	0	2	0	0	1	0	1	0	0	0	0	1	0	1	0	0	0	1	0	0	0	0	0	0
Brevibacteriaceae	0	1	0	0	1	0	0	0	1	0	0	0	0	1	0	1	0	0	0	1	0	3	0	0	0	0	0	0
Hippeaceae	3	0	0	0	0	0	0	0	2	0	0	0	2	0	0	0	0	0	0	0	0	0	1	0	0	1	0	0
Solirubrobacteraceae	0	4	0	0	4	0	0	1	0	0	0	0	0	0	0	0	0	0	0	0	0	0	0	0	0	0	0	0
Natranaerobiaceae	0	2	0	0	2	0	0	0	1	0	0	0	0	1	0	1	0	0	0	0	1	1	0	0	0	0	0	0
Atopobiaceae	9	0	0	0	0	0	0	0	0	0	0	0	0	0	0	0	0	0	0	0	0	0	0	0	0	0	0	0
Thalassospiraceae	0	2	2	0	0	0	0	0	1	0	0	0	0	1	0	1	0	0	0	1	0	1	0	0	0	0	0	0
DSM-45169	0	1	0	0	1	0	0	0	2	0	0	2	0	0	0	1	0	0	1	0	0	0	0	0	0	0	0	0
Deferribacteraceae	0	2	0	0	0	0	2	0	2	0	0	0	0	2	0	0	0	0	0	0	0	0	0	0	0	0	0	0
Woeseiaceae	0	1	0	0	0	1	0	0	1	0	0	0	1	0	0	1	1	0	0	0	0	0	1	0	0	0	0	1
Acidimicrobiaceae	0	0	0	0	0	0	0	0	1	0	0	0	1	0	0	0	0	0	0	0	0	0	3	0	0	0	0	3
Desulfatibacillaceae	0	2	0	0	0	2	0	2	0	0	0	0	0	0	0	0	0	0	0	0	0	0	1	1	0	0	0	0
Kribbellaceae	0	1	0	0	0	0	1	0	3	0	0	3	0	0	0	0	0	0	0	0	0	0	0	0	0	0	0	0
Methylopilaceae	0	2	2	0	0	0	0	0	2	0	2	0	0	0	0	0	0	0	0	0	0	0	0	0	0	0	0	0
Desulfohalobiaceae	0	2	0	0	0	2	0	0	1	0	0	0	0	1	0	0	0	0	0	0	0	2	0	0	0	0	0	0
Dethiosulfatibacteraceae	0	1	1	0	0	0	0	0	1	0	0	0	1	0	0	1	0	0	0	0	1	0	1	0	0	0	0	1
Thermodesulfobiaceae	0	2	0	2	0	0	0	0	1	1	0	0	0	0	0	0	0	0	0	0	0	0	1	0	0	1	0	0
Dictyoglomaceae	0	2	2	0	0	0	0	0	2	0	0	0	2	0	0	0	0	0	0	0	0	0	0	0	0	0	0	0
Beutenbergiaceae	0	1	0	0	0	0	1	0	1	0	1	0	0	0	0	0	0	0	0	0	0	0	2	0	0	0	0	2
Chromatiaceae	4	0	0	0	0	0	0	0	1	0	0	1	0	0	0	1	0	0	0	1	0	0	0	0	0	0	0	0
Listeriaceae	0	2	0	0	2	0	0	0	2	0	0	2	0	0	0	0	0	0	0	0	0	0	0	0	0	0	0	0
DSM-6294	0	1	0	0	0	1	0	0	3	0	0	3	0	0	0	0	0	0	0	0	0	0	0	0	0	0	0	0
Phreatobacteraceae	2	0	0	0	0	0	0	0	1	1	0	0	0	0	0	1	0	0	0	1	0	0	1	0	0	0	1	0
Psychromonadaceae	0	2	0	2	0	0	0	0	2	0	0	2	0	0	0	0	0	0	0	0	0	0	0	0	0	0	0	0
Salinibacteraceae	0	2	0	0	0	0	2	0	1	0	0	1	0	0	0	0	0	0	0	0	0	0	1	0	0	1	0	0
Jiangellaceae	0	0	0	0	0	0	0	0	0	0	0	0	0	0	0	2	2	0	0	0	0	0	2	2	0	0	0	0
Thermosediminibacteraceae	0	0	0	0	0	0	0	0	3	0	0	0	3	0	0	0	0	0	0	0	0	0	1	0	0	0	0	1
Vallitaleaceae	0	3	3	0	0	0	0	0	1	0	1	0	0	0	0	0	0	0	0	0	0	0	0	0	0	0	0	0
Sphaerochaetaceae	0	3	0	0	3	0	0	0	1	0	0	0	1	0	0	0	0	0	0	0	0	0	0	0	0	0	0	0
Natronospirillaceae	0	1	0	0	0	1	0	0	3	0	0	0	0	3	0	0	0	0	0	0	0	0	0	0	0	0	0	0
Bradymonadaceae	2	0	0	0	0	0	0	0	1	0	1	0	0	0	0	2	0	0	2	0	0	0	0	0	0	0	0	0
Chloroflexaceae	0	3	0	0	0	0	3	0	1	0	0	0	1	0	0	0	0	0	0	0	0	0	0	0	0	0	0	0
Syntrophomonadaceae	0	3	0	0	0	0	3	0	1	0	0	0	1	0	0	0	0	0	0	0	0	0	0	0	0	0	0	0
Halococcaceae	0	1	1	0	0	0	0	0	1	1	0	0	0	0	0	2	0	0	0	2	0	0	0	0	0	0	0	0
Reyranellaceae	0	4	0	0	4	0	0	0	0	0	0	0	0	0	0	0	0	0	0	0	0	0	0	0	0	0	0	0
Succinivibrionaceae	0	4	0	0	4	0	0	0	0	0	0	0	0	0	0	0	0	0	0	0	0	0	0	0	0	0	0	0
Acutalibacteraceae	0	4	0	0	0	0	4	0	0	0	0	0	0	0	0	0	0	0	0	0	0	0	0	0	0	0	0	0
Sedimentibacteraceae	0	3	0	0	0	0	3	0	0	0	0	0	0	0	0	0	0	0	0	0	0	0	1	1	0	0	0	0
Desulfuromonadaceae	0	4	0	4	0	0	0	0	0	0	0	0	0	0	0	0	0	0	0	0	0	0	0	0	0	0	0	0
Thermotogaceae	0	3	0	3	0	0	0	0	1	1	0	0	0	0	0	0	0	0	0	0	0	0	0	0	0	0	0	0
Dialisteraceae	0	4	0	4	0	0	0	0	0	0	0	0	0	0	0	0	0	0	0	0	0	0	0	0	0	0	0	0
Kaistiaceae	0	3	0	3	0	0	0	2	0	0	0	0	0	0	0	0	0	0	0	0	0	0	0	0	0	0	0	0
Metamycoplasmataceae	0	4	0	0	4	0	0	0	0	0	0	0	0	0	0	0	0	0	0	0	0	0	0	0	0	0	0	0
Dissulfuribacteraceae	0	1	1	0	0	0	0	0	1	0	0	0	0	1	1	0	0	0	0	0	0	0	1	0	0	1	0	0
Breznakiellaceae	0	2	2	0	0	0	0	0	1	0	0	1	0	0	0	0	0	0	0	0	0	1	0	0	0	0	0	0
Isosphaeraceae	0	1	1	0	0	0	0	2	0	0	0	0	0	0	0	1	0	0	0	1	0	1	0	0	0	0	0	0
Desulfonatronovibrionaceae	0	2	0	0	2	0	0	0	1	0	0	0	0	1	0	0	0	0	0	0	0	1	0	0	0	0	0	0
Puniceicoccaceae	0	1	1	0	0	0	0	0	1	1	0	0	0	0	0	1	0	0	0	0	1	1	0	0	0	0	0	0
Thermodesulfatatoraceae	0	0	0	0	0	0	0	0	3	0	0	0	0	3	0	0	0	0	0	0	0	1	0	0	0	0	0	0
Thermoanaerobacteraceae	0	1	0	0	0	0	1	0	2	0	0	0	2	0	0	0	0	0	0	0	0	1	0	0	0	0	0	0
Methanonatronarchaeaceae	0	1	0	0	0	1	0	0	1	1	0	0	0	0	0	1	0	0	0	0	1	1	0	0	0	0	0	0
Marispirochaetaceae	0	1	0	0	0	1	0	0	1	0	1	0	0	0	1	0	0	0	0	0	0	0	1	0	0	0	1	0
Methanocellaceae	0	1	0	0	0	1	0	0	2	0	2	0	0	0	0	0	0	0	0	0	0	0	0	0	0	0	0	0
Sedimentisphaeraceae	0	3	0	0	3	0	0	0	0	0	0	0	0	0	0	0	0	0	0	0	0	0	0	0	0	0	0	0
Chthonomonadaceae	0	1	0	0	0	0	1	0	1	0	0	1	0	0	0	1	0	1	0	0	0	0	0	0	0	0	0	0
Natronoarchaeaceae	0	1	0	0	0	0	1	0	1	0	0	0	1	0	0	1	0	0	1	0	0	0	0	0	0	0	0	0
Rhodospirillaceae	0	3	0	0	0	3	0	0	0	0	0	0	0	0	0	0	0	0	0	0	0	0	0	0	0	0	0	0
Thermocladiaceae	0	3	0	0	0	3	0	0	0	0	0	0	0	0	0	0	0	0	0	0	0	0	0	0	0	0	0	0
Sulfurifustaceae	0	1	1	0	0	0	0	0	1	1	0	0	0	0	0	1	1	0	0	0	0	0	0	0	0	0	0	0
DSM-19205	0	1	0	0	1	0	0	0	1	0	0	1	0	0	0	1	1	0	0	0	0	0	0	0	0	0	0	0
Verrucomicrobiaceae	0	2	0	0	0	2	0	0	1	0	1	0	0	0	0	0	0	0	0	0	0	0	0	0	0	0	0	0
Anaerotignaceae	0	3	0	3	0	0	0	0	0	0	0	0	0	0	0	0	0	0	0	0	0	0	0	0	0	0	0	0
Salibacteraceae	0	1	0	1	0	0	0	0	1	0	0	0	1	0	0	0	0	0	0	0	0	0	1	0	0	0	0	1
Salinicoccaceae	0	0	0	0	0	0	0	0	0	0	0	0	0	0	0	3	3	0	0	0	0	0	0	0	0	0	0	0
Vicingaceae	0	1	0	0	0	0	1	0	1	0	1	0	0	0	0	0	0	0	0	0	0	0	1	1	0	0	0	0
Propionisporaceae	0	2	0	0	2	0	0	0	0	0	0	0	0	0	0	0	0	0	0	0	0	0	1	0	0	0	0	1
Monoglobaceae	0	1	0	0	0	0	1	0	1	0	0	0	1	0	0	0	0	0	0	0	0	0	1	0	1	0	0	0
Acidaminobacteraceae	0	3	0	0	0	3	0	0	0	0	0	0	0	0	0	0	0	0	0	0	0	0	0	0	0	0	0	0
Methanothermobacteraceae	0	3	0	3	0	0	0	0	0	0	0	0	0	0	0	0	0	0	0	0	0	0	0	0	0	0	0	0
Methanofollaceae	0	3	0	0	3	0	0	0	0	0	0	0	0	0	0	0	0	0	0	0	0	0	0	0	0	0	0	0
Desulfocucumaceae	0	1	0	1	0	0	0	1	0	0	0	0	0	0	1	0	0	0	0	0	0	0	1	0	1	0	0	0
Pseudopelobacteraceae	0	3	0	0	0	0	3	0	0	0	0	0	0	0	0	0	0	0	0	0	0	0	0	0	0	0	0	0
QS-9-68-17	0	0	0	0	0	0	0	0	1	0	1	0	0	0	0	2	0	0	0	2	0	0	0	0	0	0	0	0
Tepidanaerobacteraceae	0	0	0	0	0	0	0	0	1	0	0	1	0	0	0	1	0	0	0	0	1	0	1	0	0	0	1	0
Williamwhitmaniaceae	0	1	0	0	0	1	0	0	1	0	1	0	0	0	0	0	0	0	0	0	0	0	1	1	0	0	0	0
Longimicrobiaceae	0	1	0	0	1	0	0	0	1	1	0	0	0	0	0	0	0	0	0	0	0	0	1	0	0	0	1	0
Mycoplasmoidaceae	0	3	0	3	0	0	0	0	0	0	0	0	0	0	0	0	0	0	0	0	0	0	0	0	0	0	0	0
Thermoplasmataceae	0	1	0	1	0	0	0	0	1	0	1	0	0	0	0	0	0	0	0	0	0	0	1	1	0	0	0	0
Dissulfurirhabdaceae	0	0	0	0	0	0	0	0	1	1	0	0	0	0	0	1	1	0	0	0	0	0	1	0	0	0	1	0
Methanothermobacteraceae_A	0	1	1	0	0	0	0	0	1	0	0	0	1	0	0	0	0	0	0	0	0	0	1	0	0	1	0	0
Syntrophotaleaceae	0	3	3	0	0	0	0	0	0	0	0	0	0	0	0	0	0	0	0	0	0	0	0	0	0	0	0	0
VENL01	0	1	0	0	0	1	0	0	1	0	0	0	1	0	0	0	0	0	0	0	0	0	1	1	0	0	0	0
DSM-13327	0	3	0	0	3	0	0	0	0	0	0	0	0	0	0	0	0	0	0	0	0	0	0	0	0	0	0	0
Sediminispirochaetaceae	0	2	0	0	0	2	0	0	1	0	0	0	1	0	0	0	0	0	0	0	0	0	0	0	0	0	0	0
DSM-9756	0	3	3	0	0	0	0	0	0	0	0	0	0	0	0	0	0	0	0	0	0	0	0	0	0	0	0	0
Thermosulfidibacteraceae	0	1	0	0	0	1	0	0	1	0	1	0	0	0	0	0	0	0	0	0	0	0	1	0	0	0	1	0
Desulfurellaceae	2	0	0	0	0	0	0	0	1	1	0	0	0	0	0	0	0	0	0	0	0	0	1	0	0	0	1	0
Desulfofarciminaceae	0	2	2	0	0	0	0	0	1	0	0	0	1	0	0	0	0	0	0	0	0	0	0	0	0	0	0	0
Thermaerobacteraceae	0	1	1	0	0	0	0	0	1	1	0	0	0	0	0	0	0	0	0	0	0	0	1	0	0	1	0	0
Calditerrivibrionaceae	0	1	0	0	0	0	1	0	1	0	0	0	0	1	0	0	0	0	0	0	0	0	1	0	0	0	0	1
Parvibaculaceae	0	2	0	2	0	0	0	0	1	0	0	0	0	1	0	0	0	0	0	0	0	0	0	0	0	0	0	0
Thermosinaceae	0	1	0	0	0	1	0	0	2	2	0	0	0	0	0	0	0	0	0	0	0	0	0	0	0	0	0	0
Acetohalobiaceae	3	0	0	0	0	0	0	0	0	0	0	0	0	0	0	1	1	0	0	0	0	1	0	0	0	0	0	0
Spongiibacteraceae	0	2	0	0	2	0	0	0	1	0	0	0	0	1	0	0	0	0	0	0	0	0	0	0	0	0	0	0
Steroidobacteraceae	0	2	0	2	0	0	0	0	1	0	1	0	0	0	0	0	0	0	0	0	0	0	0	0	0	0	0	0
Ignisphaeraceae	0	1	0	0	0	1	0	0	1	0	0	0	0	1	0	0	0	0	0	0	0	0	1	1	0	0	0	0
Domibacillaceae	0	0	0	0	0	0	0	0	0	0	0	0	0	0	0	3	0	3	0	0	0	0	0	0	0	0	0	0
Cellulosilyticaceae	0	1	0	0	1	0	0	0	1	0	1	0	0	0	0	0	0	0	0	0	0	0	1	1	0	0	0	0
Aminiphilaceae	0	1	0	0	0	0	1	0	1	0	0	1	0	0	0	0	0	0	0	0	0	0	1	0	0	0	1	0
Nevskiaceae	0	1	0	1	0	0	0	0	2	0	0	0	2	0	0	0	0	0	0	0	0	0	0	0	0	0	0	0
Thermovirgaceae	0	1	1	0	0	0	0	0	1	0	0	1	0	0	0	0	0	0	0	0	0	0	1	0	1	0	0	0
Rubrobacteraceae	0	2	2	0	0	0	0	2	0	0	0	0	0	0	0	0	0	0	0	0	0	0	0	0	0	0	0	0
Thiobacillaceae	0	2	0	2	0	0	0	1	0	0	0	0	0	0	0	0	0	0	0	0	0	1	0	0	0	0	0	0
Fictibacillaceae	0	1	1	0	0	0	0	0	1	1	0	0	0	0	1	0	0	0	0	0	0	0	0	0	0	0	0	0
Tepidimicrobiaceae	0	2	0	0	0	2	0	1	0	0	0	0	0	0	0	0	0	0	0	0	0	0	0	0	0	0	0	0
Sh68	0	1	0	0	0	1	0	0	1	0	0	1	0	0	0	0	0	0	0	0	0	1	0	0	0	0	0	0
Geoalkalibacteraceae	0	2	0	0	0	2	0	1	0	0	0	0	0	0	0	0	0	0	0	0	0	0	0	0	0	0	0	0
Ethanoligenenaceae	0	1	0	0	0	0	1	1	0	0	0	0	0	0	0	0	0	0	0	0	0	0	1	0	0	0	1	0
Gallionellaceae	0	1	0	0	0	1	0	0	1	0	1	0	0	0	0	0	0	0	0	0	0	1	0	0	0	0	0	0
Defluviitaleaceae	0	1	0	1	0	0	0	1	0	0	0	0	0	0	0	1	1	0	0	0	0	0	0	0	0	0	0	0
Roseiflexaceae	0	1	1	0	0	0	0	1	0	0	0	0	0	0	0	0	0	0	0	0	0	0	1	1	0	0	0	0
Methylococcaceae	3	0	0	0	0	0	0	0	1	0	0	0	0	1	0	0	0	0	0	0	0	0	0	0	0	0	0	0
Rhodothermaceae	0	1	0	0	0	0	1	0	1	0	0	1	0	0	1	0	0	0	0	0	0	0	0	0	0	0	0	0
Deferrisomataceae	0	1	0	0	1	0	0	0	1	0	1	0	0	0	1	0	0	0	0	0	0	0	0	0	0	0	0	0
Heliobacteriaceae	5	0	0	0	0	0	0	0	0	0	0	0	0	0	0	0	0	0	0	0	0	0	0	0	0	0	0	0
Fervidicoccaceae	1	0	0	0	0	0	0	0	1	1	0	0	0	0	0	0	0	0	0	0	0	0	1	0	0	1	0	0
Calderihabitantaceae	0	1	0	0	1	0	0	1	0	0	0	0	0	0	0	1	0	0	0	1	0	0	0	0	0	0	0	0
Nakamurellaceae	0	0	0	0	0	0	0	0	1	0	0	1	0	0	3	0	0	0	0	0	0	0	0	0	0	0	0	0
Vicinamibacteraceae	0	1	0	0	0	1	0	1	0	0	0	0	0	0	0	0	0	0	0	0	0	0	1	0	1	0	0	0
Magnetovibrionaceae	0	1	1	0	0	0	0	0	1	0	0	1	0	0	1	0	0	0	0	0	0	0	0	0	0	0	0	0
Thermoactinomycetaceae	0	0	0	0	0	0	0	3	0	0	0	0	0	0	0	1	0	1	0	0	0	0	0	0	0	0	0	0
Halothiobacillaceae	0	0	0	0	0	0	0	0	2	0	0	2	0	0	1	0	0	0	0	0	0	0	0	0	0	0	0	0
GCA-2696645	0	1	1	0	0	0	0	0	0	0	0	0	0	0	0	1	0	0	0	1	0	0	0	0	0	0	0	0
Bacillaceae_L	0	1	0	0	1	0	0	0	0	0	0	0	0	0	0	0	0	0	0	0	0	0	1	1	0	0	0	0
Aeribacillaceae	0	0	0	0	0	0	0	2	0	0	0	0	0	0	0	0	0	0	0	0	0	0	1	0	0	0	1	0
Thermomicrobiaceae	0	1	1	0	0	0	0	0	1	0	0	0	1	0	0	0	0	0	0	0	0	0	0	0	0	0	0	0
DSM-17781	0	1	0	0	1	0	0	0	0	0	0	0	0	0	0	1	0	0	0	1	0	0	0	0	0	0	0	0
Caldanaerobiaceae	0	0	0	0	0	0	0	0	1	1	0	0	0	0	0	0	0	0	0	0	0	0	1	1	0	0	0	0
Sporolactobacillaceae	0	0	0	0	0	0	0	0	2	0	0	0	2	0	0	0	0	0	0	0	0	0	0	0	0	0	0	0
Lentimicrobiaceae	0	1	1	0	0	0	0	0	1	1	0	0	0	0	0	0	0	0	0	0	0	0	0	0	0	0	0	0
Methylophagaceae	0	1	0	0	0	1	0	0	0	0	0	0	0	0	0	0	0	0	0	0	0	0	1	0	0	1	0	0
Desulfatirhabdiaceae	0	1	0	1	0	0	0	0	1	0	0	0	1	0	0	0	0	0	0	0	0	0	0	0	0	0	0	0
Acetonemaceae	0	1	0	0	0	0	1	0	0	0	0	0	0	0	0	0	0	0	0	0	0	0	1	0	0	1	0	0
Melioribacteraceae	0	1	0	0	0	0	1	0	1	0	0	1	0	0	0	0	0	0	0	0	0	0	0	0	0	0	0	0
Vallitaleaceae_A	0	1	1	0	0	0	0	0	1	1	0	0	0	0	0	0	0	0	0	0	0	0	0	0	0	0	0	0
DSM-22653	0	0	0	0	0	0	0	0	2	2	0	0	0	0	0	0	0	0	0	0	0	0	0	0	0	0	0	0
Demequinaceae	0	1	1	0	0	0	0	0	1	0	1	0	0	0	0	0	0	0	0	0	0	0	0	0	0	0	0	0
DSM-44946	0	0	0	0	0	0	0	0	2	0	0	2	0	0	0	0	0	0	0	0	0	0	0	0	0	0	0	0
Marinicellaceae	0	1	1	0	0	0	0	0	0	0	0	0	0	0	0	0	0	0	0	0	0	0	1	0	0	1	0	0
Ignavibacteriaceae	0	1	0	0	0	1	0	0	1	0	1	0	0	0	0	0	0	0	0	0	0	0	0	0	0	0	0	0
Ketobacteraceae	0	1	0	0	0	0	1	0	0	0	0	0	0	0	0	0	0	0	0	0	0	0	1	1	0	0	0	0
Bacillaceae_H	0	0	0	0	0	0	0	0	1	0	0	0	0	1	0	1	0	1	0	0	0	0	0	0	0	0	0	0
Euzebyaceae	0	1	0	0	0	0	1	0	1	0	1	0	0	0	0	0	0	0	0	0	0	0	0	0	0	0	0	0
Acanthopleuribacteraceae	0	1	1	0	0	0	0	0	0	0	0	0	0	0	0	0	0	0	0	0	0	0	1	0	0	0	0	1
Methanotrichaceae	0	2	0	2	0	0	0	0	0	0	0	0	0	0	0	0	0	0	0	0	0	0	0	0	0	0	0	0
Coprothermobacteraceae	0	2	0	0	0	0	2	0	0	0	0	0	0	0	0	0	0	0	0	0	0	0	0	0	0	0	0	0
Halanaerobiaceae	0	2	0	0	0	0	2	0	0	0	0	0	0	0	0	0	0	0	0	0	0	0	0	0	0	0	0	0
Syntrophobotulaceae	0	2	2	0	0	0	0	0	0	0	0	0	0	0	0	0	0	0	0	0	0	0	0	0	0	0	0	0
Tindalliaceae	0	2	2	0	0	0	0	0	0	0	0	0	0	0	0	0	0	0	0	0	0	0	0	0	0	0	0	0
Barnesiellaceae	0	2	2	0	0	0	0	0	0	0	0	0	0	0	0	0	0	0	0	0	0	0	0	0	0	0	0	0
Thermacetogeniaceae	0	2	2	0	0	0	0	0	0	0	0	0	0	0	0	0	0	0	0	0	0	0	0	0	0	0	0	0
Anaeromyxobacteraceae	0	2	2	0	0	0	0	0	0	0	0	0	0	0	0	0	0	0	0	0	0	0	0	0	0	0	0	0
DSM-21159	0	2	0	0	0	0	2	0	0	0	0	0	0	0	0	0	0	0	0	0	0	0	0	0	0	0	0	0
Syntrophaceae	0	2	0	0	0	0	2	0	0	0	0	0	0	0	0	0	0	0	0	0	0	0	0	0	0	0	0	0
Acholeplasmataceae	0	1	0	0	0	0	1	0	1	1	0	0	0	0	0	0	0	0	0	0	0	0	0	0	0	0	0	0
Ilumatobacteraceae	0	2	2	0	0	0	0	0	0	0	0	0	0	0	0	0	0	0	0	0	0	0	0	0	0	0	0	0
Leptospiraceae	0	2	0	2	0	0	0	0	0	0	0	0	0	0	0	0	0	0	0	0	0	0	0	0	0	0	0	0
Desulfarculaceae	0	2	0	0	0	2	0	0	0	0	0	0	0	0	0	0	0	0	0	0	0	0	0	0	0	0	0	0
Frankiaceae	0	2	2	0	0	0	0	0	0	0	0	0	0	0	0	0	0	0	0	0	0	0	0	0	0	0	0	0
Anaerofustaceae	0	2	2	0	0	0	0	0	0	0	0	0	0	0	0	0	0	0	0	0	0	0	0	0	0	0	0	0
DSM-24629	0	2	2	0	0	0	0	0	0	0	0	0	0	0	0	0	0	0	0	0	0	0	0	0	0	0	0	0
Carboxydothermaceae	0	0	0	0	0	0	0	0	1	0	0	0	1	0	0	0	0	0	0	0	0	0	1	0	0	0	0	1
Desulfohalotomaculaceae	0	2	0	2	0	0	0	0	0	0	0	0	0	0	0	0	0	0	0	0	0	0	0	0	0	0	0	0
Anaerobacillaceae	0	0	0	0	0	0	0	0	0	0	0	0	0	0	0	0	0	0	0	0	0	0	2	0	0	0	2	0
Tissierellaceae	0	2	0	0	0	0	2	0	0	0	0	0	0	0	0	0	0	0	0	0	0	0	0	0	0	0	0	0
Francisellaceae	0	2	0	0	0	0	2	0	0	0	0	0	0	0	0	0	0	0	0	0	0	0	0	0	0	0	0	0
Halorhodospiraceae	2	0	0	0	0	0	0	0	0	0	0	0	0	0	0	0	0	0	0	0	0	0	1	0	1	0	0	0
Alkalibacillaceae	0	0	0	0	0	0	0	0	0	0	0	0	0	0	0	2	0	0	2	0	0	0	0	0	0	0	0	0
Stellaceae	0	2	2	0	0	0	0	0	0	0	0	0	0	0	0	0	0	0	0	0	0	0	0	0	0	0	0	0
Endozoicomonadaceae	0	2	0	0	2	0	0	0	0	0	0	0	0	0	0	0	0	0	0	0	0	0	0	0	0	0	0	0
Kosmotogaceae	0	2	2	0	0	0	0	0	0	0	0	0	0	0	0	0	0	0	0	0	0	0	0	0	0	0	0	0
Sneathiellaceae	0	2	2	0	0	0	0	0	0	0	0	0	0	0	0	0	0	0	0	0	0	0	0	0	0	0	0	0
Desulfonatronaceae	0	2	0	0	0	0	2	0	0	0	0	0	0	0	0	0	0	0	0	0	0	0	0	0	0	0	0	0
Christensenellaceae	0	2	2	0	0	0	0	0	0	0	0	0	0	0	0	0	0	0	0	0	0	0	0	0	0	0	0	0
KCTC-12870	0	2	2	0	0	0	0	0	0	0	0	0	0	0	0	0	0	0	0	0	0	0	0	0	0	0	0	0
Chrysiogenaceae	0	2	2	0	0	0	0	0	0	0	0	0	0	0	0	0	0	0	0	0	0	0	0	0	0	0	0	0
Salinispiraceae	0	2	2	0	0	0	0	0	0	0	0	0	0	0	0	0	0	0	0	0	0	0	0	0	0	0	0	0
Carboxydocellaceae	0	1	1	0	0	0	0	0	1	1	0	0	0	0	0	0	0	0	0	0	0	0	0	0	0	0	0	0
Anaeromusaceae	0	2	0	2	0	0	0	0	0	0	0	0	0	0	0	0	0	0	0	0	0	0	0	0	0	0	0	0
Lutisporaceae	0	1	0	0	0	1	0	0	1	1	0	0	0	0	0	0	0	0	0	0	0	0	0	0	0	0	0	0
Competibacteraceae	0	1	0	0	0	0	1	0	1	0	0	0	1	0	0	0	0	0	0	0	0	0	0	0	0	0	0	0
Thermoflexaceae	0	1	0	0	0	0	1	0	1	1	0	0	0	0	0	0	0	0	0	0	0	0	0	0	0	0	0	0
SK-Y3	0	0	0	0	0	0	0	0	1	1	0	0	0	0	0	1	1	0	0	0	0	0	0	0	0	0	0	0
Bacillaceae_C	0	1	0	0	1	0	0	0	1	0	0	0	0	1	0	0	0	0	0	0	0	0	0	0	0	0	0	0
Clostridiisalibacteraceae	0	0	0	0	0	0	0	0	1	1	0	0	0	0	0	0	0	0	0	0	0	0	1	0	0	0	0	1
Afifellaceae	0	1	0	1	0	0	0	0	0	0	0	0	0	0	0	1	0	0	0	0	1	0	0	0	0	0	0	0
Nitratiruptoraceae	0	1	1	0	0	0	0	0	1	0	1	0	0	0	0	0	0	0	0	0	0	0	0	0	0	0	0	0
Thiohalomonadaceae	0	1	1	0	0	0	0	0	1	0	0	1	0	0	0	0	0	0	0	0	0	0	0	0	0	0	0	0
Aggregatilineaceae	0	1	0	0	1	0	0	0	0	0	0	0	0	0	0	0	0	0	0	0	0	0	1	0	0	1	0	0
Dongiaceae	0	1	0	0	0	1	0	0	1	0	0	0	0	1	0	0	0	0	0	0	0	0	0	0	0	0	0	0
HB172195	0	1	0	0	1	0	0	0	0	0	0	0	0	0	1	0	0	0	0	0	0	0	0	0	0	0	0	0
Proteiniboraceae	0	1	1	0	0	0	0	0	0	0	0	0	0	0	0	0	0	0	0	0	0	1	0	0	0	0	0	0
Thermonemataceae	0	1	1	0	0	0	0	1	0	0	0	0	0	0	0	0	0	0	0	0	0	0	0	0	0	0	0	0
Caminicellaceae	3	0	0	0	0	0	0	0	0	0	0	0	0	0	0	0	0	0	0	0	0	0	0	0	0	0	0	0
Thalassobaculaceae	0	1	0	0	1	0	0	1	0	0	0	0	0	0	0	0	0	0	0	0	0	0	0	0	0	0	0	0
Succinispiraceae	0	1	0	0	0	0	1	0	0	0	0	0	0	0	0	0	0	0	0	0	0	1	0	0	0	0	0	0
Gottschalkiaceae	0	0	0	0	0	0	0	0	1	0	1	0	0	0	0	0	0	0	0	0	0	1	0	0	0	0	0	0
Thermoanaerobaculaceae	0	1	0	1	0	0	0	1	0	0	0	0	0	0	0	0	0	0	0	0	0	0	0	0	0	0	0	0
Ardenticatenaceae	1	0	0	0	0	0	0	0	1	0	0	0	0	1	0	0	0	0	0	0	0	0	0	0	0	0	0	0
Rhodovibrionaceae	0	0	0	0	0	0	0	1	0	0	0	0	0	0	0	1	0	1	0	0	0	0	0	0	0	0	0	0
Alkalibacteraceae	1	0	0	0	0	0	0	0	0	0	0	0	0	0	0	0	0	0	0	0	0	0	1	0	0	0	0	1
Caldisericaceae	0	1	0	0	1	0	0	1	0	0	0	0	0	0	0	0	0	0	0	0	0	0	0	0	0	0	0	0
Sulfobacillaceae	0	1	1	0	0	0	0	0	0	0	0	0	0	0	0	0	0	0	0	0	0	1	0	0	0	0	0	0
Marinococcaceae	0	0	0	0	0	0	0	0	0	0	0	0	0	0	0	0	0	0	0	0	0	0	1	0	0	0	1	0
Caldalkalibacillaceae	0	0	0	0	0	0	0	0	1	1	0	0	0	0	0	0	0	0	0	0	0	0	0	0	0	0	0	0
Zavarziniaceae	0	1	0	0	0	1	0	0	0	0	0	0	0	0	0	0	0	0	0	0	0	0	0	0	0	0	0	0
Jatrophihabitantaceae	0	0	0	0	0	0	0	0	1	1	0	0	0	0	0	0	0	0	0	0	0	0	0	0	0	0	0	0
Kineosporiaceae	0	0	0	0	0	0	0	0	1	0	0	0	1	0	0	0	0	0	0	0	0	0	0	0	0	0	0	0
Acidihalobacteraceae	0	0	0	0	0	0	0	0	0	0	0	0	0	0	0	0	0	0	0	0	0	2	0	0	0	0	0	0
DSM-100275	0	0	0	0	0	0	0	0	1	1	0	0	0	0	0	0	0	0	0	0	0	0	0	0	0	0	0	0
Halobacillaceae	0	0	0	0	0	0	0	0	0	0	0	0	0	0	0	0	0	0	0	0	0	0	1	0	0	1	0	0
Thiohalospiraceae	0	0	0	0	0	0	0	0	0	0	0	0	0	0	0	1	1	0	0	0	0	0	0	0	0	0	0	0
Antricoccaceae	0	0	0	0	0	0	0	0	0	0	0	0	0	0	0	1	0	0	0	0	1	0	0	0	0	0	0	0
Actinopolymorphaceae	0	0	0	0	0	0	0	0	1	0	0	0	0	1	0	0	0	0	0	0	0	0	0	0	0	0	0	0
Thioalkalivibrionaceae	0	1	0	1	0	0	0	0	0	0	0	0	0	0	0	0	0	0	0	0	0	0	0	0	0	0	0	0
Anaerohalosphaeraceae	0	1	1	0	0	0	0	0	0	0	0	0	0	0	0	0	0	0	0	0	0	0	0	0	0	0	0	0
Limnochordaceae	0	1	1	0	0	0	0	0	0	0	0	0	0	0	0	0	0	0	0	0	0	0	0	0	0	0	0	0
Reconciliibacillaceae	0	0	0	0	0	0	0	0	1	1	0	0	0	0	0	0	0	0	0	0	0	0	0	0	0	0	0	0
Brevibacillaceae	0	0	0	0	0	0	0	0	1	1	0	0	0	0	0	0	0	0	0	0	0	0	0	0	0	0	0	0
Calditerricolaceae	0	0	0	0	0	0	0	0	1	0	0	0	1	0	0	0	0	0	0	0	0	0	0	0	0	0	0	0
Kangiellaceae	0	1	0	0	0	0	1	0	0	0	0	0	0	0	0	0	0	0	0	0	0	0	0	0	0	0	0	0
Cohaesibacteraceae	0	0	0	0	0	0	0	2	0	0	0	0	0	0	0	0	0	0	0	0	0	0	0	0	0	0	0	0
CAG-274	0	1	0	0	0	0	1	0	0	0	0	0	0	0	0	0	0	0	0	0	0	0	0	0	0	0	0	0
Calditrichaceae	0	1	1	0	0	0	0	0	0	0	0	0	0	0	0	0	0	0	0	0	0	0	0	0	0	0	0	0
Bacteriovoracaceae	0	0	0	0	0	0	0	0	1	0	0	0	0	1	0	0	0	0	0	0	0	0	0	0	0	0	0	0
Kyrpidiaceae	0	0	0	0	0	0	0	0	1	0	0	0	0	1	0	0	0	0	0	0	0	0	0	0	0	0	0	0
Immundisolibacteraceae	0	1	0	0	0	0	1	0	0	0	0	0	0	0	0	0	0	0	0	0	0	0	0	0	0	0	0	0
Leeiaceae	0	0	0	0	0	0	0	0	1	0	0	0	1	0	0	0	0	0	0	0	0	0	0	0	0	0	0	0
Desulfurisporaceae	0	0	0	0	0	0	0	0	1	0	0	0	0	1	0	0	0	0	0	0	0	0	0	0	0	0	0	0
Effusibacillaceae	0	0	0	0	0	0	0	0	1	1	0	0	0	0	0	0	0	0	0	0	0	0	0	0	0	0	0	0
Hydrogenothermaceae	0	0	0	0	0	0	0	0	1	0	1	0	0	0	0	0	0	0	0	0	0	0	0	0	0	0	0	0
Salinivirgaceae	0	1	0	0	0	0	1	0	0	0	0	0	0	0	0	0	0	0	0	0	0	0	0	0	0	0	0	0
UBA6910	0	0	0	0	0	0	0	0	1	0	0	1	0	0	0	0	0	0	0	0	0	0	0	0	0	0	0	0
Thermincolaceae	0	1	0	0	1	0	0	0	0	0	0	0	0	0	0	0	0	0	0	0	0	0	0	0	0	0	0	0
DSM-2933	0	1	0	0	0	0	1	0	0	0	0	0	0	0	0	0	0	0	0	0	0	0	0	0	0	0	0	0
JIR-001	0	0	0	0	0	0	0	0	1	1	0	0	0	0	0	0	0	0	0	0	0	0	0	0	0	0	0	0
SMCO01	0	0	0	0	0	0	0	0	1	0	1	0	0	0	0	0	0	0	0	0	0	0	0	0	0	0	0	0
Tepidibacillaceae	0	0	0	0	0	0	0	0	1	0	0	1	0	0	0	0	0	0	0	0	0	0	0	0	0	0	0	0
Terasakiellaceae	0	1	0	0	0	0	1	0	0	0	0	0	0	0	0	0	0	0	0	0	0	0	0	0	0	0	0	0
Victivallaceae	0	1	0	0	0	0	1	0	0	0	0	0	0	0	0	0	0	0	0	0	0	0	0	0	0	0	0	0
Halarsenatibacteraceae	0	1	0	0	0	1	0	0	0	0	0	0	0	0	0	0	0	0	0	0	0	0	0	0	0	0	0	0
Elsteraceae	0	1	0	0	1	0	0	0	0	0	0	0	0	0	0	0	0	0	0	0	0	0	0	0	0	0	0	0
Sporanaerobacteraceae	0	1	0	0	0	0	1	0	0	0	0	0	0	0	0	0	0	0	0	0	0	0	0	0	0	0	0	0
Bryobacteraceae	0	1	0	1	0	0	0	0	0	0	0	0	0	0	0	0	0	0	0	0	0	0	0	0	0	0	0	0
Thermotomaculaceae	0	1	1	0	0	0	0	0	0	0	0	0	0	0	0	0	0	0	0	0	0	0	0	0	0	0	0	0
Flammeovirgaceae	0	1	0	0	0	1	0	0	0	0	0	0	0	0	0	0	0	0	0	0	0	0	0	0	0	0	0	0
Geobacteraceae_A	0	1	1	0	0	0	0	0	0	0	0	0	0	0	0	0	0	0	0	0	0	0	0	0	0	0	0	0
Peptococcaceae	0	1	0	0	0	1	0	0	0	0	0	0	0	0	0	0	0	0	0	0	0	0	0	0	0	0	0	0
Trichloromonadaceae	0	1	0	1	0	0	0	0	0	0	0	0	0	0	0	0	0	0	0	0	0	0	0	0	0	0	0	0
Micropepsaceae	0	1	0	0	0	1	0	0	0	0	0	0	0	0	0	0	0	0	0	0	0	0	0	0	0	0	0	0
Desulfosalsimonadaceae	0	1	0	0	0	0	1	0	0	0	0	0	0	0	0	0	0	0	0	0	0	0	0	0	0	0	0	0
SCOH01	0	1	0	0	1	0	0	0	0	0	0	0	0	0	0	0	0	0	0	0	0	0	0	0	0	0	0	0
Aquisalimonadaceae	0	1	0	0	0	1	0	0	0	0	0	0	0	0	0	0	0	0	0	0	0	0	0	0	0	0	0	0
Ahniellaceae	0	1	0	0	0	0	1	0	0	0	0	0	0	0	0	0	0	0	0	0	0	0	0	0	0	0	0	0
Phycisphaeraceae	0	1	0	0	0	0	1	0	0	0	0	0	0	0	0	0	0	0	0	0	0	0	0	0	0	0	0	0
Negativicoccaceae	0	1	0	0	1	0	0	0	0	0	0	0	0	0	0	0	0	0	0	0	0	0	0	0	0	0	0	0
Ectothiorhodospiraceae	0	1	0	0	0	0	1	0	0	0	0	0	0	0	0	0	0	0	0	0	0	0	0	0	0	0	0	0
Pseudohongiellaceae	0	1	0	0	0	1	0	0	0	0	0	0	0	0	0	0	0	0	0	0	0	0	0	0	0	0	0	0
Paludibacteraceae	0	1	0	1	0	0	0	0	0	0	0	0	0	0	0	0	0	0	0	0	0	0	0	0	0	0	0	0
Desulfolunaceae	0	1	1	0	0	0	0	0	0	0	0	0	0	0	0	0	0	0	0	0	0	0	0	0	0	0	0	0
Muribaculaceae	0	1	1	0	0	0	0	0	0	0	0	0	0	0	0	0	0	0	0	0	0	0	0	0	0	0	0	0
Sulfurovaceae	2	0	0	0	0	0	0	0	0	0	0	0	0	0	0	0	0	0	0	0	0	0	0	0	0	0	0	0
Symbiobacteriaceae	2	0	0	0	0	0	0	0	0	0	0	0	0	0	0	0	0	0	0	0	0	0	0	0	0	0	0	0
Desulforegulaceae	2	0	0	0	0	0	0	0	0	0	0	0	0	0	0	0	0	0	0	0	0	0	0	0	0	0	0	0
Garciellaceae	0	1	0	0	0	0	1	0	0	0	0	0	0	0	0	0	0	0	0	0	0	0	0	0	0	0	0	0
Desulfonisporaceae	0	1	1	0	0	0	0	0	0	0	0	0	0	0	0	0	0	0	0	0	0	0	0	0	0	0	0	0
Tissierellaceae_B	0	1	0	0	1	0	0	0	0	0	0	0	0	0	0	0	0	0	0	0	0	0	0	0	0	0	0	0
UBA6429	0	1	1	0	0	0	0	0	0	0	0	0	0	0	0	0	0	0	0	0	0	0	0	0	0	0	0	0
UBA8346	0	1	0	1	0	0	0	0	0	0	0	0	0	0	0	0	0	0	0	0	0	0	0	0	0	0	0	0
UBA2363	0	1	0	0	0	0	1	0	0	0	0	0	0	0	0	0	0	0	0	0	0	0	0	0	0	0	0	0
DSM-16500	0	1	0	0	1	0	0	0	0	0	0	0	0	0	0	0	0	0	0	0	0	0	0	0	0	0	0	0
Coprobacteraceae	0	1	0	1	0	0	0	0	0	0	0	0	0	0	0	0	0	0	0	0	0	0	0	0	0	0	0	0
Vagococcaceae	0	1	0	0	1	0	0	0	0	0	0	0	0	0	0	0	0	0	0	0	0	0	0	0	0	0	0	0
DY22613	0	1	0	0	1	0	0	0	0	0	0	0	0	0	0	0	0	0	0	0	0	0	0	0	0	0	0	0
DSM-19610	0	1	1	0	0	0	0	0	0	0	0	0	0	0	0	0	0	0	0	0	0	0	0	0	0	0	0	0
DSM-15969	0	1	0	0	1	0	0	0	0	0	0	0	0	0	0	0	0	0	0	0	0	0	0	0	0	0	0	0
Chthoniobacteraceae	0	1	0	0	1	0	0	0	0	0	0	0	0	0	0	0	0	0	0	0	0	0	0	0	0	0	0	0
Dendrosporobacteraceae	0	1	0	0	0	0	1	0	0	0	0	0	0	0	0	0	0	0	0	0	0	0	0	0	0	0	0	0
Spirochaetaceae_B	0	1	0	0	1	0	0	0	0	0	0	0	0	0	0	0	0	0	0	0	0	0	0	0	0	0	0	0
Wenzhouxiangellaceae	0	1	0	0	1	0	0	0	0	0	0	0	0	0	0	0	0	0	0	0	0	0	0	0	0	0	0	0
DSM-6578	0	1	0	0	1	0	0	0	0	0	0	0	0	0	0	0	0	0	0	0	0	0	0	0	0	0	0	0
Thermofilaceae	0	1	0	0	0	1	0	0	0	0	0	0	0	0	0	0	0	0	0	0	0	0	0	0	0	0	0	0
Desulfosudaceae	0	1	0	1	0	0	0	0	0	0	0	0	0	0	0	0	0	0	0	0	0	0	0	0	0	0	0	0
Methanosphaerulaceae	0	1	0	0	0	0	1	0	0	0	0	0	0	0	0	0	0	0	0	0	0	0	0	0	0	0	0	0
Flexistipitaceae	0	1	0	1	0	0	0	0	0	0	0	0	0	0	0	0	0	0	0	0	0	0	0	0	0	0	0	0
Syntrophothermaceae	0	1	0	1	0	0	0	0	0	0	0	0	0	0	0	0	0	0	0	0	0	0	0	0	0	0	0	0
Trueperaceae	0	1	0	0	0	1	0	0	0	0	0	0	0	0	0	0	0	0	0	0	0	0	0	0	0	0	0	0
Brachyspiraceae	0	1	0	1	0	0	0	0	0	0	0	0	0	0	0	0	0	0	0	0	0	0	0	0	0	0	0	0
Mariprofundaceae	0	1	0	0	0	0	1	0	0	0	0	0	0	0	0	0	0	0	0	0	0	0	0	0	0	0	0	0
Magnetococcaceae	0	1	0	1	0	0	0	0	0	0	0	0	0	0	0	0	0	0	0	0	0	0	0	0	0	0	0	0
Microscillaceae	0	1	1	0	0	0	0	0	0	0	0	0	0	0	0	0	0	0	0	0	0	0	0	0	0	0	0	0
Marinithermaceae	0	1	1	0	0	0	0	0	0	0	0	0	0	0	0	0	0	0	0	0	0	0	0	0	0	0	0	0
Coprobacillaceae	0	1	0	1	0	0	0	0	0	0	0	0	0	0	0	0	0	0	0	0	0	0	0	0	0	0	0	0
Rubricoccaceae	0	1	1	0	0	0	0	0	0	0	0	0	0	0	0	0	0	0	0	0	0	0	0	0	0	0	0	0
Emcibacteraceae	0	1	0	0	0	0	1	0	0	0	0	0	0	0	0	0	0	0	0	0	0	0	0	0	0	0	0	0
Minwuiaceae	0	1	0	0	1	0	0	0	0	0	0	0	0	0	0	0	0	0	0	0	0	0	0	0	0	0	0	0
Fastidiosipilaceae	0	1	0	0	1	0	0	0	0	0	0	0	0	0	0	0	0	0	0	0	0	0	0	0	0	0	0	0
Syntrophobacteraceae	0	1	1	0	0	0	0	0	0	0	0	0	0	0	0	0	0	0	0	0	0	0	0	0	0	0	0	0
Aciduliprofundaceae	0	1	0	0	0	0	1	0	0	0	0	0	0	0	0	0	0	0	0	0	0	0	0	0	0	0	0	0
Desulfobaccaceae	0	1	0	1	0	0	0	0	0	0	0	0	0	0	0	0	0	0	0	0	0	0	0	0	0	0	0	0
Methanopyraceae	0	1	0	0	0	1	0	0	0	0	0	0	0	0	0	0	0	0	0	0	0	0	0	0	0	0	0	0
Desulfomonilaceae	0	1	0	0	0	0	1	0	0	0	0	0	0	0	0	0	0	0	0	0	0	0	0	0	0	0	0	0
Caldilineaceae	0	1	0	0	0	0	1	0	0	0	0	0	0	0	0	0	0	0	0	0	0	0	0	0	0	0	0	0
Bacillaceae_J	0	1	1	0	0	0	0	0	0	0	0	0	0	0	0	0	0	0	0	0	0	0	0	0	0	0	0	0
Aestuariivirgaceae	0	1	0	0	0	0	1	0	0	0	0	0	0	0	0	0	0	0	0	0	0	0	0	0	0	0	0	0
DSM-21967	0	1	0	0	0	0	1	0	0	0	0	0	0	0	0	0	0	0	0	0	0	0	0	0	0	0	0	0
Inquilinaceae	0	1	0	1	0	0	0	0	0	0	0	0	0	0	0	0	0	0	0	0	0	0	0	0	0	0	0	0
Methanomassiliicoccaceae	0	1	0	0	0	0	1	0	0	0	0	0	0	0	0	0	0	0	0	0	0	0	0	0	0	0	0	0
Sedimenticolaceae	0	1	0	1	0	0	0	0	0	0	0	0	0	0	0	0	0	0	0	0	0	0	0	0	0	0	0	0
Tepidamorphaceae	0	1	1	0	0	0	0	0	0	0	0	0	0	0	0	0	0	0	0	0	0	0	0	0	0	0	0	0
Halalkalicoccaceae	0	1	1	0	0	0	0	0	0	0	0	0	0	0	0	0	0	0	0	0	0	0	0	0	0	0	0	0
Syntrophorhabdaceae	0	1	0	0	0	1	0	0	0	0	0	0	0	0	0	0	0	0	0	0	0	0	0	0	0	0	0	0
Hyphomicrobiaceae	0	1	0	0	1	0	0	0	0	0	0	0	0	0	0	0	0	0	0	0	0	0	0	0	0	0	0	0
KJ1-10-99	0	0	0	0	0	0	0	0	0	0	0	0	0	0	0	0	0	0	0	0	0	0	1	0	0	0	0	1
Chitinivibrionaceae	0	1	0	1	0	0	0	0	0	0	0	0	0	0	0	0	0	0	0	0	0	0	0	0	0	0	0	0
Holophagaceae	0	1	0	0	0	1	0	0	0	0	0	0	0	0	0	0	0	0	0	0	0	0	0	0	0	0	0	0
BH030062	0	0	0	0	0	0	0	0	0	0	0	0	0	0	1	0	0	0	0	0	0	0	0	0	0	0	0	0
Pleomorphomonadaceae	0	0	0	0	0	0	0	1	0	0	0	0	0	0	0	0	0	0	0	0	0	0	0	0	0	0	0	0
Catenulisporaceae	0	0	0	0	0	0	0	1	0	0	0	0	0	0	0	0	0	0	0	0	0	0	0	0	0	0	0	0
Desulfitibacteraceae	1	0	0	0	0	0	0	0	0	0	0	0	0	0	0	0	0	0	0	0	0	0	0	0	0	0	0	0
QPJT01	1	0	0	0	0	0	0	0	0	0	0	0	0	0	0	0	0	0	0	0	0	0	0	0	0	0	0	0
K13	0	0	0	0	0	0	0	0	0	0	0	0	0	0	0	0	0	0	0	0	0	1	0	0	0	0	0	0
SLND01	0	0	0	0	0	0	0	0	0	0	0	0	0	0	0	0	0	0	0	0	0	1	0	0	0	0	0	0
Wohlfahrtiimonadaceae	0	0	0	0	0	0	0	0	0	0	0	0	0	0	0	0	0	0	0	0	0	1	0	0	0	0	0	0
JCM-10596	0	0	0	0	0	0	0	0	0	0	0	0	0	0	0	0	0	0	0	0	0	1	0	0	0	0	0	0
Mycoplasmataceae	1	0	0	0	0	0	0	0	0	0	0	0	0	0	0	0	0	0	0	0	0	0	0	0	0	0	0	0
Desulfatiglandaceae	1	0	0	0	0	0	0	0	0	0	0	0	0	0	0	0	0	0	0	0	0	0	0	0	0	0	0	0
Methanothermaceae	1	0	0	0	0	0	0	0	0	0	0	0	0	0	0	0	0	0	0	0	0	0	0	0	0	0	0	0
Desulfonauticaceae	1	0	0	0	0	0	0	0	0	0	0	0	0	0	0	0	0	0	0	0	0	0	0	0	0	0	0	0
